# Mechanism of USP21 autoinhibition and histone H2AK119 deubiquitination

**DOI:** 10.1101/2025.04.17.649347

**Authors:** Sanim Rahman, Michael T. Morgan, Chad W. Hicks, Alexander Gwizdala, Cynthia Wolberger

## Abstract

Monoubiquitinated histone H2A lysine 119 (H2AK119ub) is a signature modification associated with transcriptional silencing and heterochromatin formation. Ubiquitin-specific protease 21 (USP21), one of four major deubiquitinating enzymes (DUBs) that target H2AK119ub, plays critical roles in diverse cellular processes^1–4^. The molecular mechanisms by which USP21 specifically deubiquitinates H2AK119ub and is regulated is unknown. USP21 contains a C-terminal USP catalytic domain, preceded by an N-terminal intrinsically disordered region (IDR). We determined the cryo-EM structure of the USP21 catalytic domain bound to an H2AK119ub nucleosome, which reveals a recognition mode that differs from that of two other H2AK119-specific DUBs, Polycomb repressive complex^5^ and USP16^6^. We unexpectedly discovered that the N-terminal intrinsically disordered region (IDR) of USP21 inhibits the enzyme’s activity. Using AlphaFold-Multimer to perform a virtual screen of USP21 interactors, we identified kinases that phosphorylate the USP21 IDR and thereby relieve autoinhibition. Modeling of USP21 using AlphaFold3 suggests a structural model explaining the mechanism of autoinhibition. AlphaFold analysis of other ubiquitin-specific proteases suggests that phosphorylation-regulated autoinhibition may be a feature of multiple USP enzymes. These findings shed light on the molecular mechanisms of H2AK119 deubiquitination and reveal a novel mode of phosphorylation-dependent DUB autoregulation.
