## Supplemental Tables 1-5 for "Mechanism of USP21 autoinhibition and histone H2AK119 deubiquitination": Supplementary-Table-01_Validation-Report.xlsx

### Sheet: 20250324_Validation-Report
Model
===============================================================================
Composition (#)
Chains	12
Atoms	14946 (Hydrogens: 0)
Residues	Protein: 1124 Nucleotide: 290
Water	0
Ligands	0
Bonds (RMSD)
Length (‚Ñ´) (# > 4œÉ)	0.013 (0)
Angles (¬∞) (# > 4œÉ)	1.886 (48)
MolProbity score	1.04
Clash score	0.33
Ramachandran plot (%)
Outliers	0
Allowed	4.57
Favored	95.43
Rama-Z (Ramachandran plot Z-score	RMSD)
whole (N = 1094)	-1.76 (0.23)
helix (N = 519)	-1.47 (0.19)
sheet (N = 63)	-0.63 (0.63)
loop (N = 512)	-0.73 (0.27)
Rotamer outliers (%)	1.35
CŒ≤ outliers (%)	0.28
Peptide plane (%)
Cis proline/general	0.0/0.0
Twisted proline/general	0.0/0.0
CaBLAM outliers (%)	1.69
ADP (B-factors)
Iso/Aniso (#)	14946/0
min/max/mean
Protein	26.57/455.51/198.24
Nucleotide	95.07/238.82/135.76
Ligand	---
Water	---
Occupancy
Mean	1
occ = 1 (%)	100
0 < occ < 1 (%)	0
occ > 1 (%)	0
Data
===============================================================================
Box
Lengths (‚Ñ´)	133.86	116.4	119.31
Angles (¬∞)	90	90	90
Supplied Resolution (‚Ñ´)	3
Resolution Estimates (‚Ñ´)	Masked	Unmasked
d FSC (half maps; 0.143)	---	---
d 99 (full/half1/half2)	3.5/---/---	3.5/---/---
d model	3.3	3.3
d FSC model (0/0.143/0.5)	2.9/3.0/3.4	2.9/3.1/3.5
Map min/max/mean	-0.28/0.71/0.02
Model vs. Data
===============================================================================
CC (mask)	0.74
CC (box)	0.78
CC (peaks)	0.68
CC (volume)	0.74
Mean CC for ligands	---
