## Supplemental Tables 1-5 for "Mechanism of USP21 autoinhibition and histone H2AK119 deubiquitination": Supplementary-Table-02_COSMIC-Mut.xlsx

### Sheet: Gene_mutationsWed Nov 20 16_46_
Position	CDS Mutation	AA Mutation	Legacy Mutation ID	Count	Type
3	c.7C>G	p.Q3E	COSM5686331	1	Substitution - Missense
4	c.11C>T	p.A4V	COSM3477180	2	Substitution - Missense
8	c.22C>T	p.R8C	COSM6818390	1	Substitution - Missense
10	c.30C>T	p.G10=	COSM7897998	1	Substitution - coding silent
11	c.31C>T	p.R11C	COSM898478	1	Substitution - Missense
11	c.32G>A	p.R11H	COSM2086765	2	Substitution - Missense
13	c.38G>A	p.R13Q	COSM5984637	1	Substitution - Missense
14	c.40G>C	p.E14Q	COSM7171699	1	Substitution - Missense
22	c.65G>A	p.R22Q	COSM5617596	4	Substitution - Missense
30	c.88G>T	p.A30S	COSM10054478	2	Substitution - Missense
30	c.89C>T	p.A30V	COSM6818392	1	Substitution - Missense
34	c.101G>A	p.R34H	COSM8376194	1	Substitution - Missense
35	c.103A>G	p.S35G	COSM5978139	1	Substitution - Missense
38	c.112C>G	p.R38G	COSM8691659	1	Substitution - Missense
38	c.112C>T	p.R38C	COSM4576478	1	Substitution - Missense
38	c.113G>A	p.R38H	COSM7260007	1	Substitution - Missense
38	c.113G>T	p.R38L	COSM384703	1	Substitution - Missense
41	c.121C>A	p.P41T	COSM6224547	1	Substitution - Missense
41	c.122C>T	p.P41L	COSM6009581	1	Substitution - Missense
45	c.133C>T	p.P45S	COSM4024321	1	Substitution - Missense
50	c.148C>T	p.R50*	COSM898479	2	Substitution - Nonsense
54	c.160_161delinsTT	p.P54F	COSM1720940	3	Substitution - Missense
54	c.162C>T	p.P54=	COSM9305356	1	Substitution - coding silent
55	c.163C>T	p.R55W	COSM10368053	1	Substitution - Missense
55	c.164G>A	p.R55Q	COSM207321	2	Substitution - Missense
55	c.164_165delinsAA	p.R55Q	COSM9650060	1	Substitution - Missense
56	c.166C>T	p.P56S	COSM4390084	1	Substitution - Missense
60	c.178G>A	p.D60N	COSM1747880	2	Substitution - Missense
60	c.179A>C	p.D60A	COSM7485757	1	Substitution - Missense
62	c.184C>T	p.R62W	COSM8538454	1	Substitution - Missense
62	c.185G>A	p.R62Q	COSM6818389	1	Substitution - Missense
62	c.186G>T	p.R62=	COSM6059057	1	Substitution - coding silent
66	c.198G>A	p.L66=	COSM3979993	1	Substitution - coding silent
69	c.205_206del	p.G69Tfs*78	COSM10088176	1	Deletion - Frameshift
70	c.208C>T	p.R70W	COSM898480	3	Substitution - Missense
70	c.209G>A	p.R70Q	COSM5516921	2	Substitution - Missense
70	c.209G>T	p.R70L	COSM9950081	1	Substitution - Missense
72	c.214C>T	p.R72W	COSM5978140	1	Substitution - Missense
73	c.218C>A	p.T73N	COSM8694734	1	Substitution - Missense
73	c.219C>A	p.T73=	COSM9047396	1	Substitution - coding silent
77	c.230G>A	p.R77H	COSM5763589	1	Substitution - Missense
77	c.230G>T	p.R77L	COSM6122167	1	Substitution - Missense
78	c.233C>T	p.P78L	COSM9717437	1	Substitution - Missense
81	c.242C>T	p.P81L	COSM4480554	2	Substitution - Missense
82	c.244C>A	p.L82I	COSM898481	1	Substitution - Missense
83	c.247C>T	p.R83*	COSM3477181	1	Substitution - Nonsense
83	c.248G>A	p.R83Q	COSM7581296	1	Substitution - Missense
84	c.251C>T	p.A84V	COSM5462048	1	Substitution - Missense
85	c.254A>T	p.D85V	COSM3725147	1	Substitution - Missense
86	c.256C>T	p.H86Y	COSM3477182	1	Substitution - Missense
86	c.257A>G	p.H86R	COSM4024322	1	Substitution - Missense
87	c.259G>A	p.G87R	COSM6122166	1	Substitution - Missense
88	c.264T>C	p.V88=	COSM6818396	1	Substitution - coding silent
89	c.265C>T	p.P89S	COSM9695709	1	Substitution - Missense
89	c.267C>A	p.P89=	COSM8003316	1	Substitution - coding silent
89	c.267C>T	p.P89=	COSM5605303	2	Substitution - coding silent
90	c.268C>A	p.L90M	COSM7478367	1	Substitution - Missense
90	c.268C>T	p.L90=	COSM6059056	1	Substitution - coding silent
91	c.271C>G	p.P91A	COSM2086769	2	Substitution - Missense
91	c.271C>T	p.P91S	COSM7397045	6	Substitution - Missense
96	c.286C>A	p.P96T	COSM1335630	3	Substitution - Missense
99	c.296C>A	p.A99D	COSM10661357	1	Substitution - Missense
103	c.307C>T	p.P103S	COSM8271708	1	Substitution - Missense
103	c.308C>A	p.P103Q	COSM6818393	1	Substitution - Missense
109	c.327C>T	p.A109=	COSM9418332	1	Substitution - coding silent
110	c.328C>A	p.R110S	COSM7995456	1	Substitution - Missense
116	c.347G>A	p.S116N	COSM898482	1	Substitution - Missense
117	c.349G>T	p.G117W	COSM8071972	1	Substitution - Missense
117	c.350G>T	p.G117V	COSM7848486	1	Substitution - Missense
117	c.351G>A	p.G117=	COSM10417488	1	Substitution - coding silent
120	c.358C>T	p.R120C	COSM8566873	1	Substitution - Missense
120	c.359G>A	p.R120H	COSM9062475	1	Substitution - Missense
122	c.365T>C	p.M122T	COSM249153	2	Substitution - Missense
122	c.366G>A	p.M122I	COSM1295354	1	Substitution - Missense
123	c.368G>T	p.G123V	COSM5729269	1	Substitution - Missense
125	c.374C>T	p.A125V	COSM76966	1	Substitution - Missense
126	c.378G>A	p.L126=	COSM339381	1	Substitution - coding silent
130	c.388C>T	p.R130C	COSM117705	1	Substitution - Missense
133	c.397G>A	p.G133R	COSM8884327	1	Substitution - Missense
134	c.400G>T	p.E134*	COSM5644604	1	Substitution - Nonsense
136	c.405dup	p.G136Wfs*12	COSM7709322	1	Insertion - Frameshift
137	c.409G>C	p.A137P	COSM7497410	1	Substitution - Missense
142	c.426G>T	p.L142F	COSM676671	1	Substitution - Missense
143	c.427G>A	p.A143T	COSM1335631	1	Substitution - Missense
144	c.431T>A	p.L144H	COSM1335632	1	Substitution - Missense
144	c.432C>T	p.L144=	COSM7241852	1	Substitution - coding silent
145	c.433C>T	p.R145W	COSM7241853	1	Substitution - Missense
145	c.434G>A	p.R145Q	COSM6818388	1	Substitution - Missense
153	c.458G>A	p.R153H	COSM5352928	2	Substitution - Missense
154	c.461G>T	p.S154I	COSM10661358	1	Substitution - Missense
158	c.473G>A	p.R158H	COSM242193	1	Substitution - Missense
159	c.475C>T	p.R159C	COSM4739713	2	Substitution - Missense
159	c.476G>A	p.R159H	COSM898483	3	Substitution - Missense
161	c.481G>A	p.G161R	COSM1559888	1	Substitution - Missense
161	c.481G>T	p.G161W	COSM676670	1	Substitution - Missense
161	c.482G>A	p.G161E	COSM9506207	1	Substitution - Missense
164	c.491C>A	p.P164H	COSM7984806	1	Substitution - Missense
164	c.491C>T	p.P164L	COSM3477183	1	Substitution - Missense
167	c.500C>A	p.P167H	COSM7997118	1	Substitution - Missense
168	c.503_504delinsTT	p.T168I	COSM9926593	1	Substitution - Missense
168	c.504C>T	p.T168=	COSM3863329	1	Substitution - coding silent
169	c.505C>T	p.L169=	COSM3477184	1	Substitution - coding silent
171	c.511A>G	p.S171G	COSM10113149	1	Substitution - Missense
174	c.522A>T	p.T174=	COSM5804940	1	Substitution - coding silent
178	c.533C>T	p.A178V	COSM7318937	1	Substitution - Missense
179	c.535T>C	p.S179P	COSM286385	1	Substitution - Missense
181	c.542G>A	p.G181D	COSM6032450	1	Substitution - Missense
182	c.545C>T	p.S182F	COSM4499579	2	Substitution - Missense
185	c.555G>A	p.M185I	COSM7717140	1	Substitution - Missense
188	c.562G>A	p.A188T	COSM4024323	3	Substitution - Missense
188	c.563C>T	p.A188V	COSM5844250	1	Substitution - Missense
189	c.565C>A	p.R189=	COSM8132965	1	Substitution - coding silent
189	c.565C>T	p.R189W	COSM8640163	1	Substitution - Missense
189	c.566G>A	p.R189Q	COSM8194658	1	Substitution - Missense
189	c.566G>T	p.R189L	COSM8763261	1	Substitution - Missense
189	c.567G>T	p.R189=	COSM8762692	1	Substitution - coding silent
191	c.572C>T	p.S191F	COSM7169734	1	Substitution - Missense
191	c.573T>G	p.S191=	COSM5052728	1	Substitution - coding silent
192	c.574G>T	p.E192*	COSM5678705	1	Substitution - Nonsense
194	c.581T>A	p.F194Y	COSM5378205	1	Substitution - Missense
196	c.587C>G	p.S196C	COSM5002224	1	Substitution - Missense
197	c.589G>C	p.D197H	COSM1747881	2	Substitution - Missense
202	c.604C>T	p.H202Y	COSM7144401	1	Substitution - Missense
206	c.616C>T	p.L206F	COSM4502561	2	Substitution - Missense
207	c.618_620del	p.L207del	COSM2086777	1	Deletion - In frame
210	c.628G>T	p.G210C	COSM6818394	1	Substitution - Missense
211	c.631C>G	p.H211D	COSM7151966	1	Substitution - Missense
215	c.643C>T	p.R215*	COSM8547454	1	Substitution - Nonsense
215	c.644G>A	p.R215Q	COSM898484	1	Substitution - Missense
217	c.650T>C	p.L217P	COSM9145447	1	Substitution - Missense
220	c.659C>T	p.T220M	COSM4169681	1	Substitution - Missense
222	c.666C>T	p.F222=	COSM76967	1	Substitution - coding silent
226	c.677T>C	p.V226A	COSM5992722	1	Substitution - Missense
230	c.688C>G	p.L230V	COSM6990995	2	Substitution - Missense
234	c.701G>C	p.R234P	COSM2086779	1	Substitution - Missense
235	c.704C>T	p.P235L	COSM4621272	1	Substitution - Missense
237	c.709C>T	p.R237W	COSM6989882	1	Substitution - Missense
237	c.710G>A	p.R237Q	COSM9202150	2	Substitution - Missense
243	c.727A>T	p.R243W	COSM1747882	2	Substitution - Missense
246	c.736C>T	p.R246W	COSM248236	1	Substitution - Missense
250	c.750T>G	p.P250=	COSM9164581	1	Substitution - coding silent
251	c.752G>A	p.G251E	COSM8102672	1	Substitution - Missense
253	c.757G>T	p.G253C	COSM8508565	1	Substitution - Missense
256	c.768A>C	p.Q256H	COSM9642958	1	Substitution - Missense
258	c.774C>T	p.L258=	COSM4930230	1	Substitution - coding silent
260	c.778G>T	p.E260*	COSM7716621	1	Substitution - Nonsense
264	c.790G>C	p.D264H	COSM3802556	2	Substitution - Missense
266	c.797T>C	p.I266T	COSM6059055	1	Substitution - Missense
268	c.804C>T	p.A268=	COSM9588634	1	Substitution - coding silent
269	c.807C>G	p.L269=	COSM6533985	2	Substitution - coding silent
274	c.822C>T	p.S274=	COSM2086784	2	Substitution - coding silent
276	c.826G>A	p.E276K	COSM7609383	2	Substitution - Missense
278	c.834G>A	p.V278=	COSM6353062	1	Substitution - coding silent
280	c.839C>A	p.P280H	COSM8160034	1	Substitution - Missense
280	c.839C>T	p.P280L	COSM10211265	1	Substitution - Missense
281	c.841A>T	p.T281S	COSM676669	1	Substitution - Missense
282	c.844C>T	p.R282*	COSM8959605	1	Substitution - Nonsense
283	c.849C>T	p.F283=	COSM2086786	1	Substitution - coding silent
284	c.850C>T	p.R284*	COSM10834497	1	Substitution - Nonsense
284	c.851G>T	p.R284L	COSM8606242	1	Substitution - Missense
286	c.858C>T	p.V286=	COSM7095238	1	Substitution - coding silent
287	c.861C>T	p.F287=	COSM9368673	1	Substitution - coding silent
288	c.864G>T	p.Q288H	COSM7985079	1	Substitution - Missense
291	c.872T>G	p.V291G	COSM7520373	1	Substitution - Missense
295	c.884C>T	p.S295F	COSM4511916	1	Substitution - Missense
297	c.889T>C	p.Y297H	COSM10661359	2	Substitution - Missense
297	c.890A>G	p.Y297C	COSM10602475	1	Substitution - Missense
297	c.891C>A	p.Y297*	COSM9872023	1	Substitution - Nonsense
298	c.893G>A	p.S298N	COSM6856038	1	Substitution - Missense
299	c.897G>A	p.Q299=	COSM6884782	1	Substitution - coding silent
300	c.900G>A	p.Q300=	COSM3788965	1	Substitution - coding silent
300	c.900G>T	p.Q300H	COSM8754854	1	Substitution - Missense
306	c.916C>T	p.L306=	COSM7190960	1	Substitution - coding silent
309	c.927C>G	p.L309=	COSM7641746	1	Substitution - coding silent
312	c.935G>T	p.R312L	COSM7297369	1	Substitution - Missense
316	c.948A>T	p.E316D	COSM4981750	3	Substitution - Missense
319	c.956G>A	p.R319H	COSM95439	1	Substitution - Missense
320	c.959G>A	p.R320Q	COSM9526454	1	Substitution - Missense
321	c.962G>A	p.G321D	COSM4142909	3	Substitution - Missense
321	c.963C>T	p.G321=	COSM9720936	1	Substitution - coding silent
322	c.964C>T	p.R322C	COSM10833559	1	Substitution - Missense
323	c.967C>T	p.R323W	COSM5978141	1	Substitution - Missense
325	c.973C>T	p.P325S	COSM3477185	1	Substitution - Missense
328	c.981_982delinsCT	p.L328F	COSM9819424	1	Substitution - Missense
329	c.984dup	p.A329Cfs*20	COSM8325684	1	Insertion - Frameshift
330	c.989A>G	p.N330S	COSM6340638	1	Substitution - Missense
330	c.989_990delinsGC	p.N330S	COSM9819425	1	Substitution - Missense
331	c.991G>C	p.G331R	COSM10842127	1	Substitution - Missense
336	c.1006C>A	p.P336T	COSM10542948	1	Substitution - Missense
337	c.1011C>A	p.P337=	COSM8199759	1	Substitution - coding silent
338	c.1012C>T	p.R338C	COSM5959279	3	Substitution - Missense
338	c.1013G>A	p.R338H	COSM95440	1	Substitution - Missense
340	c.1018G>T	p.G340*	COSM898485	1	Substitution - Nonsense
341	c.1020_1022dup	p.G341dup	COSM9819426	1	Insertion - In frame
346	c.1036G>T	p.E346*	COSM3802557	1	Substitution - Nonsense
352	c.1054G>T	p.D352Y	COSM424367	1	Substitution - Missense
353	c.1057G>A	p.D353N	COSM458489	1	Substitution - Missense
353	c.1058A>G	p.D353G	COSM1335634	1	Substitution - Missense
354	c.1060C>A	p.R354=	COSM8067304	1	Substitution - coding silent
354	c.1060C>T	p.R354*	COSM1232001	1	Substitution - Nonsense
359	c.1077G>A	p.W359*	COSM10421057	1	Substitution - Nonsense
361	c.1081C>T	p.R361C	COSM4024324	1	Substitution - Missense
362	c.1086C>A	p.Y362*	COSM3710369	2	Substitution - Nonsense
365	c.1093C>T	p.R365*	COSM3802558	1	Substitution - Nonsense
365	c.1094G>A	p.R365Q	COSM9936876	1	Substitution - Missense
374	c.1121T>C	p.F374S	COSM4423128	1	Substitution - Missense
374	c.1121T>G	p.F374C	COSM4401014	1	Substitution - Missense
377	c.1131G>C	p.Q377H	COSM1756836	2	Substitution - Missense
378	c.1134G>A	p.L378=	COSM8651977	1	Substitution - coding silent
380	c.1140T>C	p.S380=	COSM8319824	1	Substitution - coding silent
384	c.1151G>A	p.C384Y	COSM8476579	1	Substitution - Missense
391	c.1172C>T	p.S391F	COSM5525795	1	Substitution - Missense
391	c.1173C>T	p.S391=	COSM5525796	1	Substitution - coding silent
392	c.1175C>T	p.T392M	COSM6818391	1	Substitution - Missense
392	c.1176G>A	p.T392=	COSM6818387	1	Substitution - coding silent
393	c.1178C>T	p.T393I	COSM10385511	1	Substitution - Missense
395	c.1183G>A	p.E395K	COSM898486	2	Substitution - Missense
400	c.1198C>A	p.L400M	COSM898487	2	Substitution - Missense
401	c.1203C>T	p.S401=	COSM676668	2	Substitution - coding silent
405	c.1213C>T	p.P405S	COSM5378206	2	Substitution - Missense
405	c.1214C>A	p.P405H	COSM8153455	1	Substitution - Missense
410	c.1230T>G	p.A410=	COSM3976409	2	Substitution - coding silent
411	c.1232G>T	p.G411V	COSM273447	1	Substitution - Missense
412	c.1235del	p.G412Afs*18	COSM1683805	2	Deletion - Frameshift
416	c.1246C>T	p.L416=	COSM3477187	1	Substitution - coding silent
417	c.1249C>T	p.R417W	COSM4024326	4	Substitution - Missense
418	c.1254T>G	p.D418E	COSM9860703	18	Substitution - Missense
419	c.1255T>C	p.C419R	COSM9925844	1	Substitution - Missense
423	c.1268del	p.F423Sfs*7	COSM404925	1	Deletion - Frameshift
424	c.1271C>A	p.T424N	COSM9879825	1	Substitution - Missense
427	c.1279G>T	p.E427*	COSM1668154	1	Substitution - Nonsense
429	c.1285C>T	p.L429=	COSM9734389	1	Substitution - coding silent
431	c.1292C>T	p.S431L	COSM9940928	1	Substitution - Missense
431	c.1292_1293delinsTC	p.S431F	COSM10550776	1	Substitution - Missense
431	c.1293G>A	p.S431=	COSM7581930	1	Substitution - coding silent
437	c.1310G>A	p.C437Y	COSM10661360	1	Substitution - Missense
438	c.1314C>A	p.D438E	COSM10840897	1	Substitution - Missense
441	c.1321C>T	p.R441W	COSM2086794	2	Substitution - Missense
441	c.1322G>T	p.R441L	COSM7498819	2	Substitution - Missense
445	c.1334G>A	p.R445Q	COSM1232000	1	Substitution - Missense
446	c.1338del	p.S446Rfs*5	COSM424368	1	Deletion - Frameshift
447	c.1339A>G	p.T447A	COSM7303788	1	Substitution - Missense
450	c.1350G>A	p.L450=	COSM4807323	1	Substitution - coding silent
450	c.1350G>T	p.L450F	COSM7397046	1	Substitution - Missense
456	c.1367C>T	p.P456L	COSM4739714	2	Substitution - Missense
457	c.1369C>T	p.R457*	COSM9249298	1	Substitution - Nonsense
458	c.1372A>G	p.I458V	COSM5844251	1	Substitution - Missense
459	c.1375C>A	p.L459I	COSM1689010	1	Substitution - Missense
459	c.1377C>T	p.L459=	COSM1270059	2	Substitution - coding silent
461	c.1381C>T	p.L461F	COSM4848783	1	Substitution - Missense
465	c.1394G>T	p.R465L	COSM7117577	2	Substitution - Missense
466	c.1396T>G	p.F466V	COSM4763264	1	Substitution - Missense
466	c.1397T>G	p.F466C	COSM898488	1	Substitution - Missense
468	c.1403C>T	p.A468V	COSM7114589	1	Substitution - Missense
469	c.1405T>A	p.S469T	COSM3984411	1	Substitution - Missense
469	c.1406C>T	p.S469F	COSM4465920	1	Substitution - Missense
469	c.1407C>A	p.S469=	COSM5623738	1	Substitution - coding silent
470	c.1409G>A	p.R470Q	COSM898489	3	Substitution - Missense
472	c.1415C>T	p.S472F	COSM5844252	1	Substitution - Missense
476	c.1419_1420del	p.S476Ffs*19	COSM1190696	1	Deletion - Frameshift
476	c.1426del	p.S476Vfs*3	COSM6048172	2	Deletion - Frameshift
483	c.1447_1448delinsTT	p.P483L	COSM4515949	1	Substitution - Missense
484	c.1450C>T	p.L484=	COSM10417489	1	Substitution - coding silent
486	c.1456C>T	p.R486*	COSM4224246	1	Substitution - Nonsense
491	c.1471G>A	p.D491N	COSM5725299	1	Substitution - Missense
497	c.1491C>T	p.A497=	COSM7451773	3	Substitution - coding silent
501	c.1501G>A	p.V501I	COSM1756837	2	Substitution - Missense
507	c.1519C>T	p.L507F	COSM4024327	1	Substitution - Missense
511	c.1532C>G	p.S511*	COSM10442484	1	Substitution - Nonsense
512	c.1535G>A	p.G512D	COSM6024829	1	Substitution - Missense
513	c.1539C>T	p.S513=	COSM207323	2	Substitution - coding silent
514	c.1540G>A	p.V514I	COSM898490	1	Substitution - Missense
514	c.1540G>T	p.V514F	COSM8130556	1	Substitution - Missense
519	c.1556A>G	p.Y519C	COSM9599197	1	Substitution - Missense
524	c.1570C>T	p.R524W	COSM8175251	2	Substitution - Missense
524	c.1571G>A	p.R524Q	COSM9637242	1	Substitution - Missense
526	c.1578G>A	p.Q526=	COSM6582042	2	Substitution - coding silent
529	c.1587G>T	p.W529C	COSM3360436	1	Substitution - Missense
536	c.1606C>T	p.R536C	COSM676667	2	Substitution - Missense
536	c.1607G>T	p.R536L	COSM9950082	1	Substitution - Missense
538	c.1613C>T	p.S538F	COSM3477188	1	Substitution - Missense
546	c.1638A>G	p.A546=	COSM6818395	1	Substitution - coding silent
549	c.1645G>T	p.E549*	COSM10440255	1	Substitution - Nonsense
551	c.1653C>T	p.Y551=	COSM7712390	1	Substitution - coding silent
552	c.1654G>A	p.V552M	COSM4763265	2	Substitution - Missense
562	c.1686C>A	p.P562=	COSM8753624	1	Substitution - coding silent
563	c.1687C>T	p.R563W	COSM95441	1	Substitution - Missense
563	c.1688G>A	p.R563Q	COSM8520109	1	Substitution - Missense
565	c.1694T>C	p.L565P	COSM6818386	1	Substitution - Missense
	c.-112G>C	p.?	COSN30100990	1	Unknown
	c.-113T>G	p.?	COSN30101009	1	Unknown
	c.-138C>T	p.?	COSN31488596	1	Unknown
	c.-14C>A	p.?	COSN30137780	1	Unknown
	c.-162-155G>A	p.?	COSN23825856	1	Unknown
	c.-162-30G>A	p.?	COSN8636571	2	Unknown
	c.-163+190C>G	p.?	COSN22314222	1	Unknown
	c.-163+32T>G	p.?	COSN23918944	2	Unknown
	c.-163+97G>C	p.?	COSN16115882	1	Unknown
	c.-187C>T	p.?	COSN32124098	1	Unknown
	c.-21-13_-21-12del	p.?	COSN27004336	1	Unknown
	c.-22+53_-22+54del	p.?	COSN22843883	1	Unknown
	c.-33G>T	p.?	COSN30530396	1	Unknown
	c.-42G>C	p.?	COSN31510154	1	Unknown
	c.-85T>C	p.?	COSN30149585	1	Unknown
	c.600+232C>T	p.?	COSN21029034	1	Unknown
	c.600+45G>T	p.?	COSN26550568	1	Unknown
	c.600+53C>G	p.?	COSN30093249	1	Unknown
	c.601-17G>C	p.?	COSN20061016	1	Unknown
	c.601-250G>T	p.?	COSN26550962	1	Unknown
	c.601-254G>A	p.?	COSN28813281	1	Unknown
	c.601-254G>C	p.?	COSN26823701	1	Unknown
	c.601-387T>C	p.?	COSN16094979	1	Unknown
	c.601-88G>T	p.?	COSN26551674	1	Unknown
	c.601-96C>T	p.?	COSN23013990	1	Unknown
	c.660+29C>A	p.?	COSN1409297	1	Unknown
	c.660+57G>T	p.?	COSN13483890	2	Unknown
	c.661-2A>G	p.?	COSM1232002	1	Unknown
	c.781+38T>C	p.?	COSN30588455	1	Unknown
	c.781+5G>T	p.?	COSM8583139	1	Unknown
	c.781+6G>T	p.?	COSM8583029	1	Unknown
	c.781+85del	p.?	COSN30588456	1	Unknown
	c.781+94A>C	p.?	COSN15662441	1	Unknown
	c.782-60T>G	p.?	COSN19734308	1	Unknown
	c.782-8C>T	p.?	COSM10341556	1	Unknown
	c.894-4G>A	p.?	COSM10341557	1	Unknown
	c.1049+10G>A	p.?	COSM10483114	1	Unknown
	c.1049+32G>A	p.?	COSN30648019	1	Unknown
	c.1049+32G>T	p.?	COSN26554183	1	Unknown
	c.1049+82G>A	p.?	COSN22702118	1	Unknown
	c.1049+9C>T	p.?	COSM10216363	1	Unknown
	c.1050-3T>C	p.?	COSM9085810	1	Unknown
	c.1050-58G>A	p.?	COSN30727198	1	Unknown
	c.1114+1G>C	p.?	COSM4024325	1	Unknown
	c.1114+25G>A	p.?	COSN32881479	1	Unknown
	c.1114+47G>A	p.?	COSN32882843	1	Unknown
	c.1114+48G>A	p.?	COSN32863929	1	Unknown
	c.1114+48del	p.?	COSN30642754	1	Unknown
	c.1114+67_1114+68del	p.?	COSN30640765	1	Unknown
	c.1114+68del	p.?	COSN1090979	1	Unknown
	c.1218+21G>A	p.?	COSN5732822	2	Unknown
	c.1218+58C>T	p.?	COSN8636572	2	Unknown
	c.1219-1G>A	p.?	COSM3477186	1	Unknown
	c.1305+49del	p.?	COSN28864974	1	Unknown
	c.1306-108A>G	p.?	COSN28856515	1	Unknown
	c.1384+5C>G	p.?	COSM1319818	1	Unknown
	c.1385-1G>T	p.?	COSM4433978	1	Unknown
	c.1385-45dup	p.?	COSN30577229	1	Unknown
	c.1493-16A>G	p.?	COSN13483946	1	Unknown
	c.1493-5C>T	p.?	COSM5914828	1	Unknown
	c.1493-6C>T	p.?	COSM5914827	1	Unknown
	c.1607+13T>G	p.?	COSN8861644	1	Unknown
	c.1607+1G>A	p.?	COSM10641154	1	Unknown
	c.1607+73C>A	p.?	COSN4892377	1	Unknown
	c.1608-4C>A	p.?	COSM8494745	1	Unknown
	c.*104G>A	p.?	COSN30117325	1	Unknown
	c.*110A>G	p.?	COSN26640454	1	Unknown
	c.*157C>G	p.?	COSN30161048	1	Unknown
	c.*192A>T	p.?	COSN30167256	1	Unknown
	c.*230G>T	p.?	COSN31529894	1	Unknown
	c.*56C>T	p.?	COSN31509971	1	Unknown
	c.*57C>T	p.?	COSN31509716	1	Unknown
	c.*67T>C	p.?	COSN30144022	1	Unknown
	c.*89C>G	p.?	COSN30540328	1	Unknown
