## Supplemental Tables 1-5 for "Mechanism of USP21 autoinhibition and histone H2AK119 deubiquitination": Supplementary-Table-03_AlphaPulldown.xlsx

### Sheet: Supplementary-Table-03_AlphaPul
Interactor Uniprot ID	USP21-FL (ipTM)	USP21-CD (ipTM)	ΔipTM
P61981	0.789258	0.18505	0.604208
P62258	0.785022	0.185692	0.59933
Q04917	0.770429	0.177669	0.592759
P63104	0.758007	0.181464	0.576543
O14980	0.690157	0.243694	0.446463
P40818	0.623357	0.271908	0.351449
Q69YU3	0.496805	0.202609	0.294196
Q8IVT5	0.498808	0.207591	0.291217
P41743	0.457768	0.192158	0.26561
Q6ZW31	0.573654	0.311785	0.26187
Q00013	0.540933	0.282061	0.258872
Q9BST9	0.507047	0.255755	0.251292
Q9P0L2	0.417234	0.17194	0.245294
P22681	0.488019	0.264236	0.223783
Q7KZI7	0.39934	0.180454	0.218886
Q96S53	0.404981	0.20265	0.202331
P09936	0.488688	0.287638	0.20105
Q9WUD1	0.333492	0.149564	0.183928
Q93009	0.422166	0.260153	0.162014
Q8WXF0	0.478392	0.318043	0.160349
Q96L34	0.431805	0.273929	0.157876
O95630	0.320811	0.165359	0.155452
O15084	0.585355	0.438551	0.146805
Q16630	0.356946	0.214152	0.142794
P25490	0.319715	0.185585	0.13413
Q9UQC2	0.331328	0.198109	0.133219
O60307	0.371027	0.249727	0.1213
Q9Y4K3	0.273821	0.158018	0.115804
Q96LD8	0.375845	0.260467	0.115378
Q6UWE0	0.317089	0.203415	0.113674
Q9Y3M2	0.450433	0.344592	0.105841
P56524	0.432542	0.333557	0.098985
Q15040	0.715426	0.618594	0.0968321
O15075	0.354353	0.257986	0.0963677
P35222	0.268894	0.178322	0.0905719
Q9P2P5	0.336699	0.247138	0.0895616
P54252	0.502882	0.416652	0.0862301
P23284	0.339603	0.260118	0.0794851
Q96QF0	0.279924	0.20372	0.0762042
Q9P244	0.443369	0.375741	0.0676279
Q9UHB6	0.454948	0.398945	0.0560037
Q13107	0.323797	0.268424	0.0553736
Q96FW1	0.559833	0.506877	0.0529557
P27448	0.420823	0.369265	0.0515579
Q8N9I9	0.247937	0.19734	0.0505974
Q9BZR9	0.254693	0.205938	0.0487553
P15374	0.283312	0.236903	0.0464091
Q9H4L4	0.503599	0.457541	0.046058
O43166	0.363056	0.317802	0.0452541
Q96C10	0.284223	0.239063	0.0451598
Q96GF1	0.190535	0.147936	0.0425996
Q693B1	0.252835	0.210755	0.0420795
Q9BYM8	0.245369	0.205787	0.0395814
O94967	0.210825	0.171662	0.0391627
O60573	0.251314	0.212172	0.0391418
O95863	0.199248	0.160379	0.0388689
Q06609	0.26829	0.230664	0.0376263
Q7L273	0.206923	0.170002	0.0369219
P54578	0.189063	0.152453	0.0366099
Q9UIF9	0.278212	0.244396	0.0338167
Q6A162	0.288196	0.255247	0.0329486
Q8NC69	0.226549	0.197325	0.0292246
Q8IUH3	0.296298	0.267203	0.0290945
O14862	0.177415	0.151287	0.0261284
O14965	0.254739	0.228714	0.0260255
O75604	0.327989	0.304926	0.0230629
Q9BPZ7	0.238901	0.216434	0.0224667
Q86UV5	0.307615	0.287254	0.0203611
Q8WUY9	0.194314	0.174596	0.0197179
O95544	0.192328	0.17359	0.0187387
P36406	0.17746	0.15936	0.0180999
P48163	0.184481	0.16954	0.0149406
Q96DC9	0.265085	0.251917	0.0131675
Q8TEY7	0.330612	0.317705	0.0129069
P05161	0.892546	0.88142	0.0111259
O75420	0.255042	0.244366	0.0106767
Q9NQT8	0.434391	0.423867	0.0105243
Q9C035	0.175705	0.166369	0.00933583
Q9GZX5	0.193617	0.185059	0.00855795
Q9BYX4	0.187482	0.179413	0.00806852
P04637	0.210975	0.203496	0.00747895
Q00536	0.197457	0.191739	0.00571731
P27361	0.41398	0.408421	0.00555903
O43896	0.246953	0.242153	0.00479989
O95786	0.189317	0.184766	0.00455113
Q9Y2K6	0.289888	0.286631	0.00325674
Q6FI13	0.215149	0.21344	0.0017094
Q9NYF3	0.206543	0.205817	0.000725493
Q9ULR3	0.23574	0.235245	0.000494659
P10070	0.55451	0.554143	0.000366271
Q5VZ89	0.268873	0.270236	-0.00136319
P56915	0.199899	0.20236	-0.00246076
Q5T5X7	0.227264	0.230166	-0.00290152
P08151	0.500625	0.50664	-0.00601518
Q9UPQ3	0.280919	0.287933	-0.00701389
Q86SQ0	0.25286	0.263599	-0.0107385
Q9Y597	0.298863	0.310688	-0.0118247
P36402	0.175145	0.188337	-0.0131918
Q14680	0.236093	0.249962	-0.0138687
Q16763	0.230346	0.247027	-0.0166808
P49427	0.254789	0.272618	-0.0178288
Q9BZI7	0.23039	0.255858	-0.0254675
P55196	0.326607	0.355142	-0.0285349
O95967	0.236202	0.266262	-0.0300598
P50876	0.18731	0.22246	-0.0351501
P23771	0.178751	0.215163	-0.0364125
P04066	0.216319	0.253443	-0.0371231
Q92974	0.271868	0.309882	-0.0380133
Q13618	0.188892	0.227885	-0.038993
Q01780	0.251134	0.292018	-0.0408831
Q6UY14	0.280457	0.330195	-0.049738
Q5TCX8	0.278881	0.330598	-0.0517173
Q3MII6	0.517233	0.574195	-0.0569623
Q9C026	0.198416	0.25746	-0.0590432
Q96RU2	0.298912	0.360655	-0.0617435
Q14674	0.361375	0.431713	-0.070338
Q13009	0.507399	0.578009	-0.0706105
Q92560	0.214715	0.290827	-0.0761119
Q14008	0.280014	0.358486	-0.0784722
Q9P0V3	0.373511	0.474417	-0.100906
Q969Q1	0.467943	0.56887	-0.100927
P30305	0.284078	0.393201	-0.109122
O43524	0.493227	0.607171	-0.113944
Q08050	0.198377	0.320979	-0.122601
Q9NYD6	0.241214	0.368867	-0.127653
Q8TEH3	0.326541	0.457233	-0.130691
Q13546	0.224972	0.363741	-0.138769
Q9BQ89	0.255619	0.395562	-0.139942
Q5VVQ6	0.302959	0.445418	-0.142459
Q9BYV2	0.479583	0.627052	-0.147469
Q8TC76	0.485089	0.636202	-0.151113
Q9BQI6	0.47719	0.630729	-0.15354
Q9Y5S9	0.164734	0.322346	-0.157612
Q9UJF2	0.293814	0.453222	-0.159408
Q9ULV8	0.44476	0.60848	-0.16372
Q9H9S0	0.251093	0.41541	-0.164317
Q96QZ7	0.268065	0.453242	-0.185178
O95760	0.27896	0.468927	-0.189967
Q5TCZ1	0.590122	0.780485	-0.190363
O14503	0.354297	0.552009	-0.197712
P27816	0.325431	0.536476	-0.211046
O75044	0.571634	0.79284	-0.221207
Q16676	0.248637	0.470727	-0.22209
Q5H9R7	0.5232	0.773165	-0.249965
P0CG48	0.636647	0.89241	-0.255764
Q9ULJ3	0.270628	0.526615	-0.255986
Q9Y4E8	0.302353	0.565291	-0.262938
Q70EK9	0.459272	0.74204	-0.282769
Q13309	0.464587	0.751321	-0.286734
Q6IQ23	0.519965	0.839877	-0.319911
Q9BYE7	0.186294	0.587452	-0.401158
P51668	0.276464	0.733305	-0.456841
