## Supplemental Tables 1-5 for "Mechanism of USP21 autoinhibition and histone H2AK119 deubiquitination": Supplementary-Table-04_Mass-Spec.xlsx

### Sheet: PRKCI-USP21_Summary
Master Protein Accessions	Confidence	Annotated Sequence	PHOS-SITE	# PSMs	Abundance: F3: Sample	Abundance: F4: Sample	Position	Positions in Master Proteins	Modifications	# Missed Cleavages	Theo. MH+ [Da]	Quan Info	Found in Sample: [S3] F3: Sample	Found in Sample: [S4] F4: Sample	Confidence (by Search Engine): Sequest HT	XCorr (by Search Engine): Sequest HT	Top Apex RT [min]	Quan Usage	Quan Ratio Usage	Sequence in Protein	Positions in Proteins
USP21FL	High	[-].MPQASEHRLGRTREPPVNIQPRVGSKLPF.[A]		1		179476	1	USP21FL [1-29]		2	3297.77		Not Found	High	High	1.49	30.51	Used	Used	-.MPQASEHRLGRTREPPVNIQPRVGSKLPF.A	[1-29]
USP21FL	High	[L].GRTREPPVNIQPRVGSKLPF.[A]		3		6.43035e+06	10	USP21FL [10-29]		1	2248.27		Not Found	High	High	3.26	31.1	Used	Used	L.GRTREPPVNIQPRVGSKLPF.A	[10-29]
USP21FL	High	[R].TREPPVNIQPR.[V]		5	1324690		12	USP21FL [12-22]		1	1306.72		High	Not Found	High	4.19	24.09	Used	Used	R.TREPPVNIQPR.V	[12-22]
USP21FL	High	[R].EPPVNIQPR.[V]		3	638990		14	USP21FL [14-22]		0	1049.57		High	Not Found	High	2.27	26.34	Used	Used	R.EPPVNIQPR.V	[14-22]
USP21FL	High	[R].VGSKLPFAPR.[A]		1	568342		23	USP21FL [23-32]		1	1071.63		High	Peak Found	High	1.78	28.38	Used	Used	R.VGSKLPFAPR.A	[23-32]
USP21FL	High	[K].LPFAPR.[A]		2	1.13874e+06		27	USP21FL [27-32]		0	700.414		High	Not Found	High	1.44	29.32	Used	Used	K.LPFAPR.A	[27-32]
USP21FL	High	[R].SKERRNPGSGPNPMLR.[P]		1	390136		35	USP21FL [35-50]	2xDeamidated [N6; N12]	3	1797.9		High	Peak Found	High	1.15	43.06	Used	Used	R.SKERRNPGSGPNPMLR.P	[35-50]
USP21FL	High	[L].ELGRGRTSGPRPRGPL.[R]		4		6.45487e+07	67	USP21FL [67-82]		1	1705.96		Peak Found	High	High	2.35	21.7	Used	Used	L.ELGRGRTSGPRPRGPL.R	[67-82]
USP21FL	High	[L].GRGRTSGPRPRGPL.[R]		2		5.29759e+06	69	USP21FL [69-82]		0	1463.83		Not Found	High	High	1.96	17.73	Used	Used	L.GRGRTSGPRPRGPL.R	[69-82]
USP21FL	High	[R].TSGPRPRGPLRADHGVPLPGSPPPTVALPLPSR.[T]	3xPhospho [S93; S104; S/T]	2			73	USP21FL [73-105]	3xPhospho [S21; S32; S/T]	3	3589.76	No Quan Values	High	Not Found	High	0.88		Not Used	Not Used	R.TSGPRPRGPLRADHGVPLPGSPPPTVALPLPSR.T	[73-105]
USP21FL	High	[L].RADHGVPLPGSPPPTVALPLPSRTNL.[A]		4		1.37977e+07	83	USP21FL [83-108]		3	2659.47		Not Found	High	High	6.98	37.45	Used	Used	L.RADHGVPLPGSPPPTVALPLPSRTNL.A	[83-108]
USP21FL	High	[R].ADHGVPLPGSPPPTVALPLPSRTNLARSKSVSSGDLR.[P]	2xPhospho [S104; S111]	1	538258		84	USP21FL [84-120]	2xPhospho [S21; S28]	3	3906.96		High	Not Found	High	0.67	41.25	Used	Used	R.ADHGVPLPGSPPPTVALPLPSRTNLARSKSVSSGDLR.P	[84-120]
USP21FL	High	[L].ARSKSVSSGDLRPMGIAL.[G]		4		3.87409e+06	109	USP21FL [109-126]		1	1845		Not Found	High	High	4.42	31.79	Used	Used	L.ARSKSVSSGDLRPMGIAL.G	[109-126]
USP21FL	High	[L].ARSKSVSSGDLRPMGIAL.[G]		2		945104	109	USP21FL [109-126]	1xOxidation [M14]	1	1861		Not Found	High	High	1.98	28.69	Used	Used	L.ARSKSVSSGDLRPMGIAL.G	[109-126]
USP21FL	Medium	[L].ARSKSVSSGDLRPMGIAL.[G]		2		1.12682e+06	109	USP21FL [109-126]	1xPhospho [S]	1	1924.97		Not Found	Medium	Medium	0.87	41.39	Used	Used	L.ARSKSVSSGDLRPMGIAL.G	[109-126]
USP21FL	High	[L].ARSKSVSSGDLRPMGIALGGHRGTGELGAAL.[S]		1		1.05337e+06	109	USP21FL [109-139]		3	3021.6		Not Found	High	High	1.92	32.17	Used	Used	L.ARSKSVSSGDLRPMGIALGGHRGTGELGAAL.S	[109-139]
USP21FL	High	[K].SVSSGDLRPMGIALGGHRGTGELGAALSR.[L]	1xPhospho [T132]	1			113	USP21FL [113-141]	1xPhospho [T20]; 1xOxidation [M10]	2	2918.43	No Quan Values	High	Not Found	High	0.96		Not Used	Not Used	K.SVSSGDLRPMGIALGGHRGTGELGAALSR.L	[113-141]
USP21FL	High	[L].GGHRGTGELGAAL.[S]		4		5.60872e+06	127	USP21FL [127-139]		1	1195.62		Not Found	High	High	4.11	25.57	Used	Used	L.GGHRGTGELGAAL.S	[127-139]
USP21FL	High	[L].GGHRGTGELGAALSRL.[A]		3		1.93899e+06	127	USP21FL [127-142]		2	1551.84		Not Found	High	High	3.68	31.5	Used	Used	L.GGHRGTGELGAALSRL.A	[127-142]
USP21FL	High	[R].GTGELGAALSR.[L]		3	1.15333e+06		131	USP21FL [131-141]		0	1031.55		High	Not Found	High	3.81	28.55	Used	Used	R.GTGELGAALSR.L	[131-141]
USP21FL	High	[L].GAALSRL.[A]		1		176203	136	USP21FL [136-142]		1	687.415		Not Found	High	High	1.03	25.94	Used	Used	L.GAALSRL.A	[136-142]
USP21FL	High	[L].SRLALRPEPPTLRRSTSL.[R]		2		1.89443e+06	140	USP21FL [140-157]		3	2050.19		Not Found	High	High	2.81	28.53	Used	Used	L.SRLALRPEPPTLRRSTSL.R	[140-157]
USP21FL	High	[R].LALRPEPPTLR.[R]		1	202486		142	USP21FL [142-152]		1	1262.76		High	Peak Found	High	3.48	30.02	Used	Used	R.LALRPEPPTLR.R	[142-152]
USP21FL	High	[L].ALRPEPPTL.[R]		1		811135	143	USP21FL [143-151]		1	993.573		Not Found	High	High	2.07	31.27	Used	Used	L.ALRPEPPTL.R	[143-151]
USP21FL	High	[L].ALRPEPPTLRRSTSL.[R]		5		35139269	143	USP21FL [143-157]		2	1693.97		Not Found	High	High	3.91	27.39	Used	Used	L.ALRPEPPTLRRSTSL.R	[143-157]
USP21FL	High	[L].RPEPPTLRRSTSL.[R]		2		565427	145	USP21FL [145-157]		1	1509.85		Not Found	High	High	1.56	24.66	Used	Used	L.RPEPPTLRRSTSL.R	[145-157]
USP21FL	High	[L].RRLGGFPGPPTL.[F]		1		66173.2	158	USP21FL [158-169]		2	1267.73		Not Found	High	High	2.03	33.48	Used	Used	L.RRLGGFPGPPTL.F	[158-169]
USP21FL	High	[L].RRLGGFPGPPTLF.[S]		3		2.65604e+06	158	USP21FL [158-170]		3	1414.8		Not Found	High	High	2.7	38.45	Used	Used	L.RRLGGFPGPPTLF.S	[158-170]
USP21FL	High	[F].SIRTEPPASHGSF.[H]		7		67578786	171	USP21FL [171-183]		0	1385.68		Not Found	High	High	4.54	24.5	Used	Used	F.SIRTEPPASHGSF.H	[171-183]
USP21FL	High	[F].HMISARSSEPF.[Y]		5		3.91939e+06	184	USP21FL [184-194]		0	1261.6		Not Found	High	High	2.38	27.37	Used	Used	F.HMISARSSEPF.Y	[184-194]
USP21FL	High	[F].HMISARSSEPFYSDDKMAHHTL.[L]		1		348314	184	USP21FL [184-205]		2	2560.17		Not Found	High	High	5.35	27.79	Used	Used	F.HMISARSSEPFYSDDKMAHHTL.L	[184-205]
USP21FL	High	[R].SSEPFYSDDK.[M]		4	4800008		190	USP21FL [190-199]		0	1174.49		High	Not Found	High	2.5	26.26	Used	Used	R.SSEPFYSDDK.M	[190-199]
USP21FL	High	[L].LGSGHVGLRNLGNTCF.[L]		1			207	USP21FL [207-222]	1xCarbamidomethyl [C15]	3	1701.85	No Quan Values	Not Found	High	High	1.21		Not Used	Not Used	L.LGSGHVGLRNLGNTCF.L	[207-222]
USP21FL	High	[L].QCLSSTRPLRDF.[C]		1		439932	228	USP21FL [228-239]	1xCarbamidomethyl [C2]	2	1479.74		Not Found	High	High	2.31	29.21	Used	Used	L.QCLSSTRPLRDF.C	[228-239]
USP21FL	High	[L].SSTRPLRDF.[C]		2		1.38177e+06	231	USP21FL [231-239]		1	1078.56		Not Found	High	High	1.64	24.66	Used	Used	L.SSTRPLRDF.C	[231-239]
USP21FL	Medium	[F].CLRRDF.[R]		1		2436039	240	USP21FL [240-245]	1xCarbamidomethyl [C1]	1	866.43		Not Found	Medium	Medium	0.87	22.13	Used	Used	F.CLRRDF.R	[240-245]
USP21FL	High	[L].RRDFRQEVPGGGRAQELTEAFADVIGAL.[W]	1xPhospho [T259]	1		605910	242	USP21FL [242-269]	1xPhospho [T18]	3	3138.55		Peak Found	High	High	1.94	40.18	Used	Used	L.RRDFRQEVPGGGRAQELTEAFADVIGAL.W	[242-269]
USP21FL	High	[L].WHPDSCEAVNPTRF.[R]		1		292297	270	USP21FL [270-283]	1xCarbamidomethyl [C6]	1	1715.76		Not Found	High	High	1.18	31.36	Used	Used	L.WHPDSCEAVNPTRF.R	[270-283]
USP21FL	High	[W].HPDSCEAVNPTRF.[R]		4		1.53174e+06	271	USP21FL [271-283]	1xCarbamidomethyl [C5]	0	1529.68		Not Found	High	High	3.15	26.99	Used	Used	W.HPDSCEAVNPTRF.R	[271-283]
USP21FL	High	[F].RAVFQKY.[V]		1		466854	284	USP21FL [284-290]		1	911.51		Not Found	High	High	2.15	22.78	Used	Used	F.RAVFQKY.V	[284-290]
USP21FL	High	[F].RAVFQKYVPSFSGY.[S]		2		167192	284	USP21FL [284-297]		3	1648.85		Not Found	High	High	2.76	36.16	Used	Used	F.RAVFQKYVPSFSGY.S	[284-297]
USP21FL	High	[F].QKYVPSFSGY.[S]		1		2.41913e+06	288	USP21FL [288-297]		2	1175.57		Not Found	High	High	2.64	33.52	Used	Used	F.QKYVPSFSGY.S	[288-297]
USP21FL	High	[Y].SQQDAQEFLKL.[L]		1		131553	298	USP21FL [298-308]		2	1306.66		Not Found	High	High	2.3	37.08	Used	Used	Y.SQQDAQEFLKL.L	[298-308]
USP21FL	High	[R].APPILANGPVPSPPR.[R]		2	104331		324	USP21FL [324-338]		0	1482.84		High	Not Found	High	3.47	33.63	Used	Used	R.APPILANGPVPSPPR.R	[324-338]
USP21FL	High	[R].APPILANGPVPSPPR.[R]		2	148109		324	USP21FL [324-338]	1xDeamidated [N7]	0	1483.83		High	Not Found	High	3.69	34.01	Used	Used	R.APPILANGPVPSPPR.R	[324-338]
USP21FL	High	[R].GGALLEEPELSDDDR.[A]		1	23469.3		340	USP21FL [340-354]		0	1615.74		High	Not Found	High	0.86	33.79	Used	Used	R.GGALLEEPELSDDDR.A	[340-354]
USP21FL	High	[L].EEPELSDDDRANLMWKRY.[L]	1xPhospho [Y362]	1		4113736	345	USP21FL [345-362]	1xPhospho [Y18]; 1xOxidation [M14]	3	2363		Not Found	High	High	0.97	41.64	Used	Used	L.EEPELSDDDRANLMWKRY.L	[345-362]
USP21FL	High	[W].KRYLEREDSKIVDL.[F]		1			360	USP21FL [360-373]		2	1763.97	Not Reliable	Not Found	High	High	1.5		Not Used	Not Used	W.KRYLEREDSKIVDL.F	[360-373]
USP21FL	High	[R].YLEREDSKIVDLFVGQLKSCLK.[C]		1	206013		362	USP21FL [362-383]	1xCarbamidomethyl [C20]	3	2640.41		High	Peak Found	High	0.9	37.76	Used	Used	R.YLEREDSKIVDLFVGQLKSCLK.C	[362-383]
USP21FL	High	[R].YLEREDSKIVDLFVGQLKSCLK.[C]	3xPhospho [Y362; S368; S380]	1	623853		362	USP21FL [362-383]	1xCarbamidomethyl [C20]; 1xDeamidated [Q16]; 3xPhospho [Y1; S7; S19]	3	2881.29		High	Peak Found	High	1.04	39.8	Used	Used	R.YLEREDSKIVDLFVGQLKSCLK.C	[362-383]
USP21FL	High	[F].VGQLKSCL.[K]		2		1.02376e+06	375	USP21FL [375-382]	1xCarbamidomethyl [C7]	1	904.492		Not Found	High	High	1.46	26.57	Used	Used	F.VGQLKSCL.K	[375-382]
USP21FL	High	[F].VGQLKSCLKCQACGY.[R]		3		3.14326e+06	375	USP21FL [375-389]	3xCarbamidomethyl [C7; C10; C13]; 1xDeamidated [Q11]	2	1772.81		Not Found	High	High	1.3	26.32	Used	Used	F.VGQLKSCLKCQACGY.R	[375-389]
USP21FL	Medium	[F].VGQLKSCLKCQACGY.[R]		1			375	USP21FL [375-389]	3xCarbamidomethyl [C7; C10; C13]; 1xDeamidated [Q3]; 1xPhospho [S6]	2	1852.78	No Quan Values	Not Found	Medium	Medium	1.03		Not Used	Not Used	F.VGQLKSCLKCQACGY.R	[375-389]
USP21FL	High	[Y].RSTTFEVF.[C]		1		233430	390	USP21FL [390-397]		1	986.494		Not Found	High	High	1.83	35.43	Used	Used	Y.RSTTFEVF.C	[390-397]
USP21FL	High	[R].STTFEVFCDLSLPIPKK.[G]	1xPhospho [S401]	1	641584		391	USP21FL [391-407]	1xCarbamidomethyl [C8]; 1xPhospho [S11]	1	2062		High	Peak Found	High	0.7	34.81	Used	Used	R.STTFEVFCDLSLPIPKK.G	[391-407]
USP21FL	Medium	[L].SLPIPKKGFAGGKVSLRDCF.[N]		1		53997.1	401	USP21FL [401-420]	1xCarbamidomethyl [C19]; 2xPhospho [S1; S15]	3	2337.12		Not Found	Medium	Medium	1.04	38.17	Used	Used	L.SLPIPKKGFAGGKVSLRDCF.N	[401-420]
USP21FL	High	[F].AGGKVSLRDCF.[N]		3		5.61761e+06	410	USP21FL [410-420]	1xCarbamidomethyl [C10]	1	1209.6		Not Found	High	High	2.35	27.76	Used	Used	F.AGGKVSLRDCF.N	[410-420]
USP21FL	High	[F].NLFTKEEELESENAPVCDRCRQKTRSTKKL.[T]	3xPhospho [T424; T444; T447]	1		21305.8	421	USP21FL [421-450]	2xCarbamidomethyl [C17; C20]; 1xDeamidated [Q22]; 3xPhospho [T4; T24; T27]	3	3907.72		Not Found	High	High	0.92	17.61	Used	Used	F.NLFTKEEELESENAPVCDRCRQKTRSTKKL.T	[421-450]
USP21FL	High	[F].TKEEELESENAPVCDRCRQKTRSTKKLTVQRF.[P]		1			424	USP21FL [424-455]	2xCarbamidomethyl [C14; C17]	2	3923.98	No Quan Values	Not Found	High	High	2.31		Not Used	Not Used	F.TKEEELESENAPVCDRCRQKTRSTKKLTVQRF.P	[424-455]
USP21FL	High	[K].EEELESENAPVCDR.[C]		1	513263		426	USP21FL [426-439]	1xCarbamidomethyl [C12]	0	1676.71		High	Not Found	High	4.44	26.42	Used	Used	K.EEELESENAPVCDR.C	[426-439]
USP21FL	High	[L].VLHLNRF.[S]		1		395440	460	USP21FL [460-466]		2	898.526		Not Found	High	High	1.49	28.73	Used	Used	L.VLHLNRF.S	[460-466]
USP21FL	High	[F].SASRGSIKKSSVGVDFPLQRL.[S]		1		401623	467	USP21FL [467-487]		2	2232.25		Not Found	High	High	4.36	30.99	Used	Used	F.SASRGSIKKSSVGVDFPLQRL.S	[467-487]
USP21FL	High	[F].SASRGSIKKSSVGVDFPLQRLSL.[G]		1		526671	467	USP21FL [467-489]		3	2432.36		Not Found	High	High	1.5	35.29	Used	Used	F.SASRGSIKKSSVGVDFPLQRLSL.G	[467-489]
USP21FL	High	[R].GSIKKSSVGVDFPLQR.[L]	1xPhospho [S472]	1	1.95063e+06		471	USP21FL [471-486]	1xPhospho [S2]	2	1797.93		High	Peak Found	High	0.71	43.05	Used	Used	R.GSIKKSSVGVDFPLQR.L	[471-486]
USP21FL	High	[R].GSIKKSSVGVDFPLQR.[L]	1xPhospho [S477]	1	192304		471	USP21FL [471-486]	1xDeamidated [Q15]; 1xPhospho [S7]	2	1798.91		High	Peak Found	High	0.96	40.83	Used	Used	R.GSIKKSSVGVDFPLQR.L	[471-486]
USP21FL	High	[K].SSVGVDFPLQR.[L]		2	458764		476	USP21FL [476-486]		0	1204.63		High	Not Found	High	2.95	34.62	Used	Used	K.SSVGVDFPLQR.L	[476-486]
USP21FL	High	[R].LSLGDFASDK.[A]		2	192117		487	USP21FL [487-496]		0	1052.53		High	Not Found	High	2.41	35.13	Used	Used	R.LSLGDFASDK.A	[487-496]
USP21FL	High	[Y].ALCNHSGSVHY.[G]		1		4.75372e+06	506	USP21FL [506-516]	1xCarbamidomethyl [C3]	1	1244.55		Not Found	High	High	1.36	21.98	Used	Used	Y.ALCNHSGSVHY.G	[506-516]
USP21FL	Medium	[Y].ALCNHSGSVHYGHY.[T]		1		3450401	506	USP21FL [506-519]	1xCarbamidomethyl [C3]	2	1601.69		Not Found	Medium	Medium	1.13	22.27	Used	Used	Y.ALCNHSGSVHYGHY.T	[506-519]
USP21FL	High	[Y].TALCRCQTGW.[H]		2		1.95428e+06	520	USP21FL [520-529]	2xCarbamidomethyl [C4; C6]	1	1252.56		Not Found	High	High	3.28	28.87	Used	Used	Y.TALCRCQTGW.H	[520-529]
USP21FL	High	[W].HVYNDSRVSPVSENQVASSEGY.[V]		2		1.01445e+06	530	USP21FL [530-551]		1	2424.11		Not Found	High	High	4.71	28.96	Used	Used	W.HVYNDSRVSPVSENQVASSEGY.V	[530-551]
USP21FL	High	[W].HVYNDSRVSPVSENQVASSEGYVLF.[Y]		1		257353	530	USP21FL [530-554]		3	2783.33		Not Found	High	High	3.41	38.11	Used	Used	W.HVYNDSRVSPVSENQVASSEGYVLF.Y	[530-554]
USP21FL	High	[Y].NDSRVSPVSENQVASSEGY.[V]		2		1.88293e+06	533	USP21FL [533-551]		0	2024.92		Not Found	High	High	3.59	29.44	Used	Used	Y.NDSRVSPVSENQVASSEGY.V	[533-551]
USP21FL	High	[Y].NDSRVSPVSENQVASSEGYVLF.[Y]		2		1064753	533	USP21FL [533-554]		2	2384.14		Not Found	High	High	5.15	40.42	Used	Used	Y.NDSRVSPVSENQVASSEGYVLF.Y	[533-554]
USP21FL	High	[F].YQLMQEPPRCL.[-]		3		356456	555	USP21FL [555-565]	1xCarbamidomethyl [C10]; 1xOxidation [M4]	2	1450.68		Not Found	High	High	2.61	33.32	Used	Used	F.YQLMQEPPRCL.-	[555-565]
USP21FL	High	[F].YQLMQEPPRCL.[-]		2		2.5075e+06	555	USP21FL [555-565]	1xCarbamidomethyl [C10]	2	1434.69		Not Found	High	High	3.04	34.54	Used	Used	F.YQLMQEPPRCL.-	[555-565]
USP21FL	High	[Y].QLMQEPPRCL.[-]		4		2.98993e+06	556	USP21FL [556-565]	1xCarbamidomethyl [C9]	1	1271.62		Not Found	High	High	3.55	31.11	Used	Used	Y.QLMQEPPRCL.-	[556-565]
USP21FL	High	[Y].QLMQEPPRCL.[-]		3		487457	556	USP21FL [556-565]	1xCarbamidomethyl [C9]; 1xOxidation [M3]	1	1287.62		Not Found	High	High	1.17	29.58	Used	Used	Y.QLMQEPPRCL.-	[556-565]

### Sheet: PRKCI-USP21_Phos-site
Position	Target	Modification	Classification	Highest Peptide Confidence	Sequence Motif
73	T	Phospho	Post-translational	High	ELGRGRtSGPRPR
74	S	Phospho	Post-translational	High	LGRGRTsGPRPRG
93	S	Phospho	Post-translational	High	GVPLPGsPPPTVA
104	S	Phospho	Post-translational	High	VALPLPsRTNLAR
111	S	Phospho	Post-translational	High	RTNLARsKSVSSG
113	S	Phospho	Post-translational	Medium	NLARSKsVSSGDL
132	T	Phospho	Post-translational	High	LGGHRGtGELGAA
259	T	Phospho	Post-translational	High	GRAQELtEAFADV
362	Y	Phospho	Post-translational	High	NLMWKRyLEREDS
368	S	Phospho	Post-translational	High	YLEREDsKIVDLF
380	S	Phospho	Post-translational	High	FVGQLKsCLKCQA
401	S	Phospho	Post-translational	High	EVFCDLsLPIPKK
415	S	Phospho	Post-translational	Medium	FAGGKVsLRDCFN
424	T	Phospho	Post-translational	High	DCFNLFtKEEELE
444	T	Phospho	Post-translational	High	DRCRQKtRSTKKL
447	T	Phospho	Post-translational	High	RQKTRStKKLTVQ
472	S	Phospho	Post-translational	High	FSASRGsIKKSSV
477	S	Phospho	Post-translational	High	GSIKKSsVGVDFP

### Sheet: MARK1-USP21_Summary
Master Protein Accessions	Confidence	Annotated Sequence	PHOS-SITE	# PSMs	Abundance: F5: Sample	Abundance: F6: Sample	Position	Positions in Master Proteins	Modifications	# Missed Cleavages	Theo. MH+ [Da]	Quan Info	Found in Sample: [S5] F5: Sample	Found in Sample: [S6] F6: Sample	Confidence (by Search Engine): Sequest HT	XCorr (by Search Engine): Sequest HT	Top Apex RT [min]	Quan Usage	Quan Ratio Usage	Sequence in Protein	Positions in Proteins
USP21FL	High	[R].TREPPVNIQPR.[V]		8	1.02685e+07		12	USP21FL [12-22]		1	1306.72		High	Peak Found	High	4.1	24.22	Used	Used	R.TREPPVNIQPR.V	[12-22]
USP21FL	High	[R].EPPVNIQPR.[V]		3	6.40283e+06		14	USP21FL [14-22]		0	1049.57		High	Not Found	High	2.39	26.52	Used	Used	R.EPPVNIQPR.V	[14-22]
USP21FL	High	[R].VGSKLPFAPR.[A]		3	2.96077e+06		23	USP21FL [23-32]		1	1071.63		High	Peak Found	High	2.4	28.59	Used	Used	R.VGSKLPFAPR.A	[23-32]
USP21FL	High	[K].LPFAPR.[A]		2	7.30359e+06		27	USP21FL [27-32]		0	700.414		High	Not Found	High	1.59	29.58	Used	Used	K.LPFAPR.A	[27-32]
USP21FL	High	[R].RNPGSGPNPMLRPLPPRPGLPDER.[L]		1	49643.7		39	USP21FL [39-62]	1xOxidation [M10]	3	2636.38		High	Not Found	High	0.23	28.11	Used	Used	R.RNPGSGPNPMLRPLPPRPGLPDER.L	[39-62]
USP21FL	High	[R].NPGSGPNPMLR.[P]		2	310271		40	USP21FL [40-50]	2xDeamidated [N1; N7]; 1xOxidation [M9]	0	1157.53		High	Not Found	High	1.59	22.9	Used	Used	R.NPGSGPNPMLR.P	[40-50]
USP21FL	High	[R].NPGSGPNPMLRPLPPRPGLPDER.[L]		1	162549		40	USP21FL [40-62]	1xOxidation [M9]	2	2480.28		High	Not Found	High	1.41	29.76	Used	Used	R.NPGSGPNPMLRPLPPRPGLPDER.L	[40-62]
USP21FL	High	[R].PGLPDER.[L]		1	192085		56	USP21FL [56-62]		0	783.4		High	Not Found	High	0.86	23.26	Used	Used	R.PGLPDER.L	[56-62]
USP21FL	High	[R].GPLRADHGVPLPGSPPPTVALPLPSR.[T]		3	221966		80	USP21FL [80-105]		1	2598.45		High	Peak Found	High	4.74	36.7	Used	Used	R.GPLRADHGVPLPGSPPPTVALPLPSR.T	[80-105]
USP21FL	High	[L].RADHGVPLPGSPPPTVALPLPSRTNL.[A]		1		425562	83	USP21FL [83-108]		3	2659.47		Not Found	High	High	5.94	37.57	Used	Used	L.RADHGVPLPGSPPPTVALPLPSRTNL.A	[83-108]
USP21FL	High	[R].ADHGVPLPGSPPPTVALPLPSR.[T]		2	587500		84	USP21FL [84-105]		0	2175.19		High	Peak Found	High	3.04	37.62	Used	Used	R.ADHGVPLPGSPPPTVALPLPSR.T	[84-105]
USP21FL	High	[R].ADHGVPLPGSPPPTVALPLPSRTNLARSKSVSSGDLR.[P]	2xPhospho [S116; S/T]	2	91301		84	USP21FL [84-120]	2xPhospho [S/T]	3	3906.96		High	Not Found	High	0.21	41.46	Used	Used	R.ADHGVPLPGSPPPTVALPLPSRTNLARSKSVSSGDLR.P	[84-120]
USP21FL	High	[K].SVSSGDLRPMGIALGGHR.[G]		2	518816		113	USP21FL [113-130]	1xOxidation [M10]	1	1825.93		High	Peak Found	High	2.46	27.85	Used	Used	K.SVSSGDLRPMGIALGGHR.G	[113-130]
USP21FL	High	[K].SVSSGDLRPMGIALGGHR.[G]	1xPhospho [S115]	1	225940		113	USP21FL [113-130]	1xPhospho [S3]; 1xOxidation [M10]	1	1905.9		High	Not Found	High	2.54	30.07	Used	Used	K.SVSSGDLRPMGIALGGHR.G	[113-130]
USP21FL	High	[L].GGHRGTGELGAAL.[S]		1		97610.5	127	USP21FL [127-139]		1	1195.62		Not Found	High	High	1.73	25.84	Used	Used	L.GGHRGTGELGAAL.S	[127-139]
USP21FL	High	[R].GTGELGAALSR.[L]		6	18620874		131	USP21FL [131-141]		0	1031.55		High	Not Found	High	3.57	28.74	Used	Used	R.GTGELGAALSR.L	[131-141]
USP21FL	High	[R].LALRPEPPTLR.[R]		2	1.2144e+06		142	USP21FL [142-152]		1	1262.76		High	Peak Found	High	3.78	30.19	Used	Used	R.LALRPEPPTLR.R	[142-152]
USP21FL	Medium	[R].LALRPEPPTLRR.[S]		1	108877		142	USP21FL [142-153]		2	1418.86		Medium	Not Found	Medium	0.8	27.54	Used	Used	R.LALRPEPPTLRR.S	[142-153]
USP21FL	High	[R].LGGFPGPPTLFSIR.[T]		2	571617		160	USP21FL [160-173]		0	1458.81		High	Peak Found	High	1.84	42.79	Used	Used	R.LGGFPGPPTLFSIR.T	[160-173]
USP21FL	High	[R].TEPPASHGSFHMISAR.[S]		2	1.51394e+06		174	USP21FL [174-189]	1xOxidation [M12]	0	1740.81		High	Peak Found	High	2.61	22.5	Used	Used	R.TEPPASHGSFHMISAR.S	[174-189]
USP21FL	High	[R].SSEPFYSDDK.[M]		5	17877142		190	USP21FL [190-199]		0	1174.49		High	Not Found	High	2.49	26.51	Used	Used	R.SSEPFYSDDK.M	[190-199]
USP21FL	High	[K].MAHHTLLLGSGHVGLRNLGNTCFLNAVLQCLSSTRPLR.[D]	3xPhospho [S231; S232; T/S]	2			200	USP21FL [200-237]	2xCarbamidomethyl [C22; C30]; 1xDeamidated [Q29]; 3xPhospho [S32; S33; S/T]	2	4455.08	No Quan Values	High	Not Found	High	0.23		Not Used	Not Used	K.MAHHTLLLGSGHVGLRNLGNTCFLNAVLQCLSSTRPLR.D	[200-237]
USP21FL	High	[R].RDFRQEVPGGGR.[A]		1	39424.3		243	USP21FL [243-254]		2	1373.7		High	Not Found	High	1.79	22.95	Used	Used	R.RDFRQEVPGGGR.A	[243-254]
USP21FL	High	[R].DFRQEVPGGGR.[A]		1	113638		244	USP21FL [244-254]		1	1217.6		High	Not Found	High	0.92	26.01	Used	Used	R.DFRQEVPGGGR.A	[244-254]
USP21FL	High	[K].YVPSFSGYSQQDAQEFLK.[L]		1	179518		290	USP21FL [290-307]		0	2093.98		High	Not Found	High	4.33	39.5	Used	Used	K.YVPSFSGYSQQDAQEFLK.L	[290-307]
USP21FL	High	[K].YVPSFSGYSQQDAQEFLKLLMERLHLEINRR.[G]		3	84756.7		290	USP21FL [290-320]	2xDeamidated [N/Q]; 1xOxidation [M21]	3	3785.9		High	Not Found	High	0.2	42.91	Used	Used	K.YVPSFSGYSQQDAQEFLKLLMERLHLEINRR.G	[290-320]
USP21FL	High	[K].LLMER.[L]		1	315400		308	USP21FL [308-312]		0	661.37		High	Not Found	High	1	25.26	Used	Used	K.LLMER.L	[308-312]
USP21FL	High	[R].RAPPILANGPVPSPPR.[R]		2	236796		323	USP21FL [323-338]		1	1638.94		High	Not Found	High	4.88	30.84	Used	Used	R.RAPPILANGPVPSPPR.R	[323-338]
USP21FL	High	[R].RAPPILANGPVPSPPR.[R]		2	360899		323	USP21FL [323-338]	1xDeamidated [N8]	1	1639.93		High	Not Found	High	4.93	31.26	Used	Used	R.RAPPILANGPVPSPPR.R	[323-338]
USP21FL	High	[R].APPILANGPVPSPPR.[R]		6	1.41573e+06		324	USP21FL [324-338]	1xDeamidated [N7]	0	1483.83		High	Not Found	High	4.03	34.12	Used	Used	R.APPILANGPVPSPPR.R	[324-338]
USP21FL	High	[R].APPILANGPVPSPPR.[R]		5	1.58946e+06		324	USP21FL [324-338]		0	1482.84		High	Not Found	High	4.27	33.75	Used	Used	R.APPILANGPVPSPPR.R	[324-338]
USP21FL	High	[R].RGGALLEEPELSDDDR.[A]		1	27286.5		339	USP21FL [339-354]		1	1771.85		High	Not Found	High	1.47	30.87	Used	Used	R.RGGALLEEPELSDDDR.A	[339-354]
USP21FL	High	[R].RGGALLEEPELSDDDRANLMWK.[R]		1	16483		339	USP21FL [339-360]	1xOxidation [M20]	2	2531.22		High	Not Found	High	1.52	34.56	Used	Used	R.RGGALLEEPELSDDDRANLMWK.R	[339-360]
USP21FL	High	[R].GGALLEEPELSDDDR.[A]		2	357583		340	USP21FL [340-354]		0	1615.74		High	Not Found	High	4.09	33.9	Used	Used	R.GGALLEEPELSDDDR.A	[340-354]
USP21FL	High	[R].ANLMWK.[R]		1	668557		355	USP21FL [355-360]	1xOxidation [M4]	0	778.392		High	Not Found	High	1.64	26.7	Used	Used	R.ANLMWK.R	[355-360]
USP21FL	High	[K].IVDLFVGQLK.[S]		1	898452		370	USP21FL [370-379]		0	1131.68		High	Peak Found	High	2.76	40.13	Used	Used	K.IVDLFVGQLK.S	[370-379]
USP21FL	Medium	[R].STTFEVFCDLSLPIPK.[K]		1	344965		391	USP21FL [391-406]	1xCarbamidomethyl [C8]	0	1853.94		Medium	Peak Found	Medium	0.79	43.98	Used	Used	R.STTFEVFCDLSLPIPK.K	[391-406]
USP21FL	High	[K].EEELESENAPVCDR.[C]		3	5.58721e+06		426	USP21FL [426-439]	1xCarbamidomethyl [C12]	0	1676.71		High	Not Found	High	4.49	26.55	Used	Used	K.EEELESENAPVCDR.C	[426-439]
USP21FL	High	[L].ESENAPVCDRCRQKTRSTKKLTVQRF.[P]	1xPhospho [T444]	1		182748	430	USP21FL [430-455]	2xCarbamidomethyl [C8; C11]; 2xDeamidated [Q13; Q24]; 1xPhospho [T15]	1	3276.56		Peak Found	High	High	0.85	29.15	Used	Used	L.ESENAPVCDRCRQKTRSTKKLTVQRF.P	[430-455]
USP21FL	High	[L].ESENAPVCDRCRQKTRSTKKLTVQRF.[P]	1xPhospho [T451]	1		50259.1	430	USP21FL [430-455]	2xCarbamidomethyl [C8; C11]; 3xDeamidated [N4; Q13; Q24]; 1xPhospho [T22]	1	3277.55		Not Found	High	High	0.61	28.77	Used	Used	L.ESENAPVCDRCRQKTRSTKKLTVQRF.P	[430-455]
USP21FL	High	[K].LTVQRFPRILVLHLNRFSASR.[G]		2	91904.7		450	USP21FL [450-470]		3	2523.48		High	Peak Found	High	0.82	36.4	Used	Used	K.LTVQRFPRILVLHLNRFSASR.G	[450-470]
USP21FL	High	[F].SASRGSIKKSSVGVDF.[P]	1xPhospho [S472]	1			467	USP21FL [467-482]	1xPhospho [S6]	0	1704.83	No Quan Values	Not Found	High	High	1.26		Not Used	Not Used	F.SASRGSIKKSSVGVDF.P	[467-482]
USP21FL	High	[K].KSSVGVDFPLQR.[L]		1	170440		475	USP21FL [475-486]		1	1332.73		High	Not Found	High	1.4	30.87	Used	Used	K.KSSVGVDFPLQR.L	[475-486]
USP21FL	High	[K].SSVGVDFPLQR.[L]		2	4.05483e+06		476	USP21FL [476-486]		0	1204.63		High	Not Found	High	3.05	34.72	Used	Used	K.SSVGVDFPLQR.L	[476-486]
USP21FL	High	[R].LSLGDFASDK.[A]		1	2.015e+06		487	USP21FL [487-496]		0	1052.53		High	Not Found	High	2.56	35.18	Used	Used	R.LSLGDFASDK.A	[487-496]
USP21FL	High	[R].LSLGDFASDKAGSPVYQLYALCNHSGSVHYGHYTALCR.[C]		1	32942.4		487	USP21FL [487-524]	2xCarbamidomethyl [C22; C37]	1	4214.98		High	Not Found	High	2.65	39.31	Used	Used	R.LSLGDFASDKAGSPVYQLYALCNHSGSVHYGHYTALCR.C	[487-524]
USP21FL	Medium	[R].CQTGWHVYNDSR.[V]		3	155877		525	USP21FL [525-536]	1xCarbamidomethyl [C1]	0	1522.65		Medium	Not Found	Medium	0.78	26.03	Used	Used	R.CQTGWHVYNDSR.V	[525-536]
USP21FL	High	[R].VSPVSENQVASSEGYVLFYQLMQEPPR.[C]		1	217360		537	USP21FL [537-563]	1xOxidation [M22]	0	3070.48		High	Peak Found	High	1.05	42.36	Used	Used	R.VSPVSENQVASSEGYVLFYQLMQEPPR.C	[537-563]

### Sheet: MARK1-USP21_Phos-site
Position	Target	Modification	Classification	Highest Peptide Confidence	Sequence Motif
97	T	Phospho	Post-translational	High	PGSPPPtVALPLP
115	S	Phospho	Post-translational	High	ARSKSVsSGDLRP
116	S	Phospho	Post-translational	High	RSKSVSsGDLRPM
204	T	Phospho	Post-translational	High	DKMAHHtLLLGSG
209	S	Phospho	Post-translational	High	HTLLLGsGHVGLR
231	S	Phospho	Post-translational	High	AVLQCLsSTRPLR
232	S	Phospho	Post-translational	High	VLQCLSsTRPLRD
444	T	Phospho	Post-translational	High	DRCRQKtRSTKKL
451	T	Phospho	Post-translational	High	RSTKKLtVQRFPR
472	S	Phospho	Post-translational	High	FSASRGsIKKSSV
